# An oligomeric state-dependent switch in FICD regulates AMPylation and deAMPylation of the chaperone BiP

**DOI:** 10.1101/595835

**Authors:** Luke A. Perera, Claudia Rato, Yahui Yan, Lisa Neidhardt, Stephen H. McLaughlin, Randy J. Read, Steffen Preissler, David Ron

## Abstract

AMPylation is an inactivating modification that matches the activity of the major endoplasmic reticulum (ER) chaperone BiP to the burden of unfolded proteins. A single ER-localised Fic protein, FICD (HYPE), catalyses both AMPylation and deAMPylation of BiP. However, the basis for the switch in FICD’s activity is unknown. We report on the transition of FICD from a dimeric enzyme, that deAMPylates BiP, to a monomer with potent AMPylation activity. Mutations in the dimer interface or in residues tracing an inhibitory relay from the dimer interface to the enzyme’s active site favour BiP AMPylation in vitro and in cells. Mechanistically, monomerisation relieves a repressive effect allosterically-propagated from the dimer interface to the inhibitory Glu234, thereby permitting AMPylation-competent binding of MgATP. Whereas, a reciprocal signal propagated from the nucleotide binding site, provides a mechanism for coupling the oligomeric-state and enzymatic activity of FICD to the energy status of the ER.

**Impact Statement:** Unique amongst known chaperones, the endoplasmic reticulum (ER)-localized Hsp70, BiP, is subject to transient inactivation under conditions of low ER stress by reversible, covalent modification – AMPylation. The enzyme responsible for this modification, FICD, is in fact a bifunctional enzyme with a single active site capable of both AMPylation and deAMPylation. Here we elucidate, by biochemical, biophysical and structural means, the mechanism by which this enzyme is able to switch enzymatic modality: by regulation of its oligomeric state. The oligomeric state-dependent reciprocal regulation of FICD activity is, in turn, sensitive to the ATP/ADP ratio. This allosteric pathway potentially facilitates the sensing of unfolded protein load in the ER and permits the transduction of this signal into a post-translational buffering of ER chaperone activity.
