## Supplementary material for "An oligomeric state-dependent switch in FICD regulates AMPylation and deAMPylation of the chaperone BiP": Table S2

### Sheet: Sheet1
Table S2
List of plasmids used, their lab names, description, their corresponding label, and references.
ID	Plasmid name	Description	Reference	Label in figure
UK 1314	pCEFL_mCherry_3XFLAG_C	Mammalian expression of C-terminally 3XFLAG. Neomycin-resistance replaced by mCherry (under SV40 promoter control)	PMID: 25858979	mCherry
UK 1397	hsHYPE_WT_pCEFL-mCherry	Mammalian expression of full-length human FICD (HYPE) in pCEFL marked with mCherry	PMID: 26673894	FICD
UK 1398	hsHYPE_E234G_pCEFL-mCherry	Mammalian expression of full-length human FICD (HYPE) with E234G mutation in pCEFL marked with mCherry	PMID: 26673894	FICD-E234G
UK 1415	hsHYPE_15-548_E234G_pEBG	Mammalian expression of N-terminally GST-tagged human FICD (15-548) with E234G mutation	PMID: 26673894	E/G
UK 1541	hsHYPE_15-548_WT_pEBG	Mammalian expression of N-terminally GST-tagged human FICD (15-548)	PMID: 26673894	Hi
UK 1939	hsHYPE_WT_pBABE_mCherry	Mammalian expression of full-length human FICD (with uORF) in pBABE (mCherry)	This study	Lo
UK 2138	hsHYPE_L258D_pCEFL_mCherry	Mammalian expression of full-length human FICD with L258D mutation in pCEFL marked with mCherry	This study	FICD-L258D
UK 2139	hsHYPE_E234G_L258D_pCEFL_mCherry	Mammalian expression of full-length human FICD with E234G and L258D mutations in pCEFL marked with mCherry	This study	FICD-E234G-L258D
UK 2140	hsHYPE_E234G_L258D_H363A_pCEFL_mCherry	Mammalian expression of full-length human FICD with E234G, L258D and H363A mutations in pCEFL marked with mCherry	This study	FICD-E234G-L258D-H363A
UK 2275	H6_AviTag_hsHYPE_15-458_WT_pEBG	Mammalian expression N-terminally His6- and AviTag-tagged human FICD (15-458)	This study	His6-AviTag-FICD
UK 2276	FLAG_hsHYPE_15-458_WT_pCEFL_neo	Mammalian expression of N-terminally FLAG M2-tagged human FICD (15-548)	This study	FLAG-FICD
UK 2277	EcBirA_WT_pBABE_puro	Mammalian expression of wildtype E. coli BirA in cytosol	This study	BirA
UK 2318	FLAG_hsHYPE_15-458_L258D_pCEFL_neo	Mammalian expression of N-terminally FLAG M2-tagged human FICD (15-548) with L258D mutation	This study	FLAG-FICD-L258D
UK 2319	H6_AviTag_hsHYPE_15-458_L258D_pEBG	Mammalian expression N-terminally His6- and AviTag-tagged human FICD (15-458) with L258D mutation	This study	His6-AviTag-FICD-L258D
UK 182	haBiP_27-654_V461F_pQE10	Bacterial expression of His6-tagged substrate binding mutant BiP-V461F (27-654)		BiP-V461F
UK 838	haBiP_27-654_T229A_pQE10	Bacterial expression of His6-tagged ATPase deficient mutant BiP-T229A (27-654)		BiP-T229A
UK 1825	haBiP_27-654_T229A_V461F_pQE10	Bacterial expression BiP 27-654 with both T229A and V461F mutations		BiP-T229A-V461F
UK 1481	hsHYPE_104-445_E234G_pSmt3_pET28b	Bacterial expression of AMPylation active human His6-Smt3-HYPE_104-445		FICD-E234G, dFICD(E/G)
UK 1482	hsHYPE_104-445_E234G_H363A_pSmt3_pET28b	Bacterial expression of inactive human E234G/H363A mutant of His6-Smt3-HYPE_104-445		FICD-E234G-H363A
UK 1954	hsHYPE_104-445_H363A_pSmt3_pET28b	Bacterial expression of inactive human H363A mutant of His6-Smt3-HYPE_104-445		FICD-H363A
UK 2052	hsHYPE_104-445_pSmt3_pET28b	Bacterial expression of wildtype His6-Smt3-HYPE_104-445		FICD, dFICD
UK 2091	hsHYPE_104-445_L258D_pSmt3_pET28b	Bacterial expression of monomeric His6-Smt3-HYPE_104-445		FICD-L258D
UK 2093	hsHYPE_104-445_L258D_H363A_pSmt3_pET28b	Bacterial expression of inactive and monomeric human His6-Smt3-HYPE_104-445		FICD-L258D-H363A
UK 2092	hsHYPE_104-445_E234G_L258D_pSmt3_pET28b	Bacterial experssion of constituvely AMPylating and monomeric mutant of His6-Smt3-HYPE_104-445		FICD-E234G-L258D, mFICD(E/G)
UK 2161	hsHYPE_104-445_C421S_pSmt3_pET28b	Bacterial expression of FICD-C421S (Cys-free FICD)		FICD-C421S
UK 2217	hsHYPE_104-445_K256S_pSmt3_pET28b	Bacterial expression K256S mutant FICD		FICD-K256S
UK 2218	hsHYPE_104-445_E242A_pSmt3_pET28b	E242A mutation in FICD		FICD-E242A
UK 2219	hsHYPE_104-445_A252C_C421S_pSmt3_pET28b	Bacterial expression of A252C mutant FICD-C421S		FICD-A252C-C421S
UK 2269	hsHYPE_104-445_A252C_H363A_C421S_pSmt3_pET28b	Bacterial expression of triple mutant FICD used to trap AMPylated BiP		FICD-A252C-H363A-C421S, Trap
UK 2339	hsHYPE_SCG_104-445_pSmt3_pET28b	Bacterial expression of FICD carrying a N-terminal Cysteine (SerCysGly) for site-specific labelling		FICD-NC
UK 2367	hsHYPE_SCG_104-445_L258D_pSmt3_pET28b	Bacterial expression of monomeric FICD carrying a N-terminal Cysteine (SerCysGly) for site-specific labelling		FICD-L258D-NC
UK 2306	hsHYPE_104-445_K256S_L258D_pSmt3_pET28b	Monomerising mutation in K256S background
UK1856	pBABE_mCherry	Mammalian expression of mCherry. Puromycin-resistance replaced by mCherry in pBABE	This study
UK95	pCEFL	Mammalian expression vector	Addgene
UK 2331	haBiP_28-635_T229A_V461F_pGEX_TEV_AviTag	Bacterial expression of N-terminal AviTag labeled Full-lenghth hamster BiP T229A V461F		(Bio)BiP-T229A-V461F, BiP
UK 2043	haBiP_19-654_V461F_pGEX_TEV_AviTag	Bacterial expression of N-terminal AviTag labeled Full-lenghth hamster BiP V461F		BiP-V461F
UK 2274	hsHYPE_104-445_K256A_pSmt3_pET28b	Bacterial expression of K256A mutated FICD		(d)FICD-K256A
UK 1479	hsHYPE_45-458_E234G_pGV67	Bacterial expression of hyperactive human GST-TEV-HYPE_45-458		GST-FICD(45-458)-E234G
UK 759	pRK793 His6_TEV(S219V)_Arg6	His6-TEV(S219V)-Arg6 from pRK793	PMID: 11809930	TEV Protease
UK 1801	EcBirA_WT_pGEX_TEV	Bacterial expression of fastidious E. coli BirA biotin ligase (R118 intact)		GST-BirA
2422	hsHYPE_104-445_H363A_pQE30_Smt3_Avi	Bacterial expression of human FICD/HYPE 104-445 H363A mutation with N-terminal H6-SUMO-AviTag	This study	Biotinylated FICD-H363A
